# Enhanced Branched-Chain Amino Acid Metabolism Improves Age-Related Reproduction in *C. elegans*

**DOI:** 10.1101/2023.02.09.527915

**Authors:** Chen Lesnik, Rachel Kaletsky, Jasmine M. Ashraf, Salman Sohrabi, Vanessa Cota, Titas Sengupta, William Keyes, Shijing Luo, Coleen T. Murphy

## Abstract

Reproductive aging is one of the earliest human aging phenotypes, and mitochondrial dysfunction has been linked to oocyte quality decline. However, it is not known which mitochondrial metabolic processes are critical for oocyte quality maintenance with age. To understand how mitochondrial processes contribute to *C. elegans* oocyte quality, we characterized the mitochondrial proteomes of young and aged wild-type and long-reproductive *daf-2* mutants. Here we show that the mitochondrial proteomic profiles of young wild-type and *daf-2* worms are similar and share upregulation of branched-chain amino acid (BCAA) metabolism pathway enzymes. Reduction of the BCAA catabolism enzyme BCAT-1 shortens reproduction, elevates mitochondrial reactive oxygen species levels, and shifts mitochondrial localization. Moreover, *bcat-1* knockdown decreases oocyte quality in *daf-2* worms and reduces reproductive capability, indicating the role of this pathway in the maintenance of oocyte quality with age. Importantly, oocyte quality deterioration can be delayed, and reproduction can be extended in wild-type animals both by *bcat-1* overexpression and by supplementing with Vitamin B1, a cofactor needed for BCAA metabolism.
