## Supplementary material for "Enhanced Branched-Chain Amino Acid Metabolism Improves Age-Related Reproduction in *C. elegans*": Table S2

### Sheet: Reproductive span data
Supplementary Table 2: Statistical data- reproductive span
Replicate #	Genotype+ treatment	Restricted mean		# of animals	p-value
		Days reproductive	Std. error
1	N2	7.15	0.18	100	0.0003
	bcat-1 overexpressiona	8.18	0.2	100
2	N2	9.62	0.33	100	0.0008
	bcat-1 overexpressiona	11.29	0.32	100
3	N2	7.74	0.17	100	4.9e-09
	bcat-1 overexpressiona	10.35	0.38	100
1	N2, control	10.74	0.26	100	0.007
	N2+Vitamin B1	11.79	0.28	100
2	N2, control	8.09	0.28	100	0.0002
	N2+Vitamin B1	9.91	0.38	100
3	N2, control	9.57	0.32	90	0.0003
	N2+Vitamin B1	11.19	0.34	88
1	N2, control	9.25	0.30	99	0.03
	N2+ 5 mM leucine	8.29	0.26	94
2	N2, control	7.71	0.27	100	0.043
	N2+ 5 mM leucine	6.98	0.25	100
3	N2, control	8.23	0.19	88	0.035
	N2+ 5 mM leucine	7.59	0.20	90
1	N2, control	9.25	0.30	99	0.004
	N2+ 5 mM valine	8.18	0.25	87
2	N2, control	7.71	0.27	100	0.77
	N2+ 5 mM valine	7.61	0.25	100
3	N2, control	8.23	0.19	88	0.497
	N2+ 5 mM valine	8.19	0.32	90
1	N2, control	9.25	0.30	99	0.27
	N2+ 5 mM isoleucine	9.81	0.29	95
2	N2, control	7.71	0.27	100	0.13
	N2+ 5 mM isoleucine	8.34	0.32	100
arisIs3 [K02A4.1p::K02A4.1::GFP + unc-119(+)], see methods.

### Sheet: Lifespan data
Supplementary Table 2: Statistical data- lifespan
Replicate #	Genotype+ treatment	Restricted mean		# of animals	p-value
		Days alive	Std. error
1	daf-2(e1370);L4440	38.71	1	120	1e-06
	daf-2(e1370);bcat-1(RNAi)	32.27	1.13	120
2	daf-2(e1370);L4440	35.15	1.59	96	0.023
	daf-2(e1370);bcat-1(RNAi)	31.81	1.31	96
3	daf-2(e1370);L4440	39.16	1.39	105	4.2e-05
	daf-2(e1370);bcat-1(RNAi)	30.5	1.76	119
1	N2;L4440	19.2	0.63	120	0.58
	N2;bcat-1(RNAi)	18.81	0.54	120
2	N2;L4440	17.38	0.3	136	0.6
	N2;bcat-1(RNAi)	16.94	0.39	137
3	N2;L4440	18.84	0.57	88	0.07
	N2;bcat-1(RNAi)	20.61	0.34	88
4	N2;L4440	14.31	0.38	120	0.49
	N2;bcat-1(RNAi)	14.8	0.38	120
5	N2;L4440	14.47	0.56	120	0.038
	N2;bcat-1(RNAi)	13.4	0.4	120
6	N2;L4440	11.58	0.65	92	0.33
	N2;bcat-1(RNAi)	10.46	0.26	90
1	N2	12.88	0.21	100	0.11
	bcat-1 overexpressiona	12.9	0.31	100
2	N2	11.79	0.24	100	0.38
	bcat-1 overexpressiona	12.06	0.24	100
3	N2	13.05	0.36	96	0.98
	bcat-1 overexpressiona	13.12	0.31	96
1	N2, control	14.66	0.2	100	0.033
	N2+Vitamin B1	15.11	0.21	100
2	N2, control	13.36	0.23	100	0.0402
	N2+Vitamin B1	13.78	0.25	100
3	N2, control	12.7	0.21	98	0.51
	N2+Vitamin B1	12.89	0.22	100
arisIs3 [K02A4.1p::K02A4.1::GFP + unc-119(+)], see methods.

### Sheet: Late-mated reproduction data
Supplementary Table 2: Statistical data- late-mated reproduction
Replicate #	Genotype+ treatment	% reproductive	# of animals	p-value
1	daf-2(e1370);L4440	28.28	99	0.0002
	daf-2(e1370);bcat-1(RNAi)	6.98	86
2	daf-2(e1370);L4440	33.33	90	0.034
	daf-2(e1370);bcat-1(RNAi)	18.67	75
3	daf-2(e1370);L4440	33.65	104	<0.0001
	daf-2(e1370);bcat-1(RNAi)	10.68	103
1	DCL569;L4440	25.3012	83	0.0011
	DCL569;bcat-1(RNAi)	5.71429	70
2	DCL569;L4440	50	86	<0.0001
	DCL569;bcat-1(RNAi)	19.3182	88
3	DCL569;L4440	25.8427	89	0.002
	DCL569;bcat-1(RNAi)	8.60215	90
1	IG1846;L4440	17.5676	74	0.38
	IG1846;bcat-1(RNAi)	12.5	80
2	IG1846;L4440	45.4545	77	0.16
	IG1846;bcat-1(RNAi)	33.3333	54
3	IG1846;L4440	23.0769	65	0.15
	IG1846;bcat-1(RNAi)	11.9048	42
1	IG1839;L4440	18.3099	71	0.15
	IG1839;bcat-1(RNAi)	28.3784	74
2	IG1839;L4440	84.5238	84	<0.0001
	IG1839;bcat-1(RNAi)	28.7671	73
3	IG1839;L4440	6.45161	62	0.016
	IG1839;bcat-1(RNAi)	21.2121	66
1	NR350;L4440	20	45	0.28
	NR350;bcat-1(RNAi)	11.6279	43
2	NR350;L4440	43.4211	76	0.11
	NR350;bcat-1(RNAi)	30	60
3	NR350;L4440	42.3077	78	0.81
	NR350;bcat-1(RNAi)	40.2985	67
